# Universal physical principles of protein structural genesis emerge in language-model representation space

**DOI:** 10.64898/2026.02.20.706798

**Authors:** Liu Chuanyang, Jiyuan Liu, Xinyuan Qiu, Xiaomin Wu, Wenying Li, Lu Min, Guohao Zhang, Shaowei Zhang, Lingyun Zhu

## Abstract

Protein structure is usually treated as the endpoint of sequence by most AI models, yet its true biological emergence is a process of ordered change, whose logic remains hidden in opaque black box. ***ProtGenesis*** creates a bidirectional mirror world: it maps amino acid assembly, elongation and mutation in biological space into quantitative **trajectories and ensembles** in protein language model representation space, then translates spatial geometry into testable biophysical hypotheses. Across peptides, reporter proteins and protein families, three universal general principles emerged: hierarchical directional assembly (**Principle I**), quantitative and reproducible structural-emergence trajectories (**Principle II**) and discrete topological transitions (**Principle III**) from short- to long-range order. Three novel metrics of spatial features [*D*, *ρ*, *δ*], complemented by squared Gaussian Wasserstein-2 measures, located structural anchors, sensitive regions and state transitions, enabling split-protein engineering and programmable protein design. ProtGenesis makes latent representations mechanistically interpretable, offering AI a route to discovering, rather than merely predicting, scientific principles.

**Graphical Abstract:** 
