## Supplementary Table 1 for "Universal physical principles of protein structural genesis emerge in language-model representation space"

Model	Transition_Index	Transition	Mutation	W2	W2_ZScore	W2_Boot_Lo	W2_Boot_Hi	Argmax_Stability	Is_Argmax
ProstT5	1	WT1->MutAdd_1	S12G	0.002228	0.016928	0.002184	0.002307	0	False
ProstT5	2	MutAdd_1->MutAdd_2	E19G	0.002347	0.071281	0.002312	0.00241	0	False
ProstT5	3	MutAdd_2->MutAdd_3	A56P	0.006768	2.090015	0.00667	0.006888	0	True
ProstT5	4	MutAdd_3->MutAdd_4	F86Y	0.000223	-0.899107	0.000227	0.000253	0	False
ProstT5	5	MutAdd_4->MutAdd_5	D148E	0.000787	-0.641371	0.000773	0.000839	0	False
ProstT5	6	MutAdd_5->ON1	H179R	0.000795	-0.637746	0.000786	0.000837	0	False
ProtT5	1	WT1->MutAdd_1	S12G	0.001612	-0.417923	0.00158	0.001685	0.0	False
ProtT5	2	MutAdd_1->MutAdd_2	E19G	0.002434	-0.053348	0.002367	0.002534	0.0	False
ProtT5	3	MutAdd_2->MutAdd_3	A56P	0.007446	2.170233	0.007226	0.007692	1.0	True
ProtT5	4	MutAdd_3->MutAdd_4	F86Y	0.000784	-0.785394	0.000758	0.000853	0.0	False
ProtT5	5	MutAdd_4->MutAdd_5	D148E	0.001971	-0.258747	0.001936	0.002062	0.0	False
ProtT5	6	MutAdd_5->ON1	H179R	0.001078	-0.65482	0.001041	0.001164	0.0	False
ESMC-6B	1	WT1->MutAdd_1	S12G	0.439063	-0.60217	0.424079	0.478211	0.0	False
ESMC-6B	2	MutAdd_1->MutAdd_2	E19G	3.337198	-0.101994	3.225401	3.493493	0.0	False
ESMC-6B	3	MutAdd_2->MutAdd_3	A56P	16.705878	2.205247	16.252423	17.217416	1.0	True
ESMC-6B	4	MutAdd_3->MutAdd_4	F86Y	0.707088	-0.555913	0.697747	0.742522	0.0	False
ESMC-6B	5	MutAdd_4->MutAdd_5	D148E	1.560029	-0.408707	1.487	1.662945	0.0	False
ESMC-6B	6	MutAdd_5->ON1	H179R	0.819783	-0.536463	0.79824	0.861332	0.0	False
METL-G	1	WT1->MutAdd_1	S12G	0.036757	0.138756	0.036051	0.037763	0.0	False
METL-G	2	MutAdd_1->MutAdd_2	E19G	0.032091	-0.140866	0.031675	0.032932	0.0	False
METL-G	3	MutAdd_2->MutAdd_3	A56P	0.069268	2.086944	0.068531	0.070356	1.0	True
METL-G	4	MutAdd_3->MutAdd_4	F86Y	0.028239	-0.371711	0.027772	0.029189	0.0	False
METL-G	5	MutAdd_4->MutAdd_5	D148E	0.020165	-0.855499	0.01983	0.020934	0.0	False
METL-G	6	MutAdd_5->ON1	H179R	0.02013	-0.857624	0.019624	0.021007	0.0	False
