## Supplementary Table 2 for "Universal physical principles of protein structural genesis emerge in language-model representation space"

Assembly_Path	Step	N_Accumulated_Fragments	Added_Fragment	Added_Fragment_Length	Delta_L1	Delta_L2	Delta_Cosine	Delta_L2_Normalized	D_Fragment_Dispersion	Rho_Fragment_Density
N-to-C	1	1	1	24					0	1
N-to-C	2	2	2	16	46.354154	1.888734	0.158704	0.118046	2.291661	0.303798
N-to-C	3	3	3	11	32.474007	1.291008	0.124863	0.117364	2.675664	0.272542
N-to-C	4	4	4	40	35.852268	1.435729	0.199298	0.035893	2.932087	0.255712
N-to-C	5	5	5	25	23.557644	0.967019	0.118265	0.038681	2.791832	0.277829
N-to-C	6	6	6	22	15.186567	0.597619	0.048658	0.027165	2.578375	0.310248
N-to-C	7	7	7	22	10.087156	0.410214	0.024303	0.018646	2.464945	0.327593
N-to-C	8	8	8	14	8.515076	0.341437	0.016331	0.024388	2.480217	0.331959
N-to-C	9	9	9	17	7.021682	0.279633	0.010679	0.016449	2.431904	0.33824
N-to-C	10	10	10	22	6.315589	0.25332	0.008717	0.011515	2.386607	0.345744
N-to-C	11	11	11	26	9.029313	0.366746	0.019105	0.014106	2.403084	0.346284
C-to-N	1	1	11	26					0	1
C-to-N	2	2	10	22	50.63962	2.038152	0.254418	0.092643	2.623014	0.276013
C-to-N	3	3	9	17	22.274088	0.883293	0.069306	0.051958	2.185951	0.316295
C-to-N	4	4	8	14	22.85492	0.909574	0.08413	0.06497	2.355446	0.299829
C-to-N	5	5	7	22	15.219645	0.605225	0.046862	0.02751	2.268383	0.318742
C-to-N	6	6	6	22	11.999474	0.486056	0.031114	0.022093	2.191475	0.333904
C-to-N	7	7	5	25	10.379141	0.418909	0.024268	0.016756	2.212403	0.342437
C-to-N	8	8	4	40	10.873134	0.432119	0.026367	0.010803	2.279544	0.340886
C-to-N	9	9	3	11	4.339303	0.172602	0.004531	0.015691	2.410146	0.33928
C-to-N	10	10	2	16	6.748833	0.275441	0.010568	0.017215	2.468924	0.338386
C-to-N	11	11	1	24	8.795391	0.350286	0.017586	0.014595	2.403084	0.346284
midpoint-outward	1	1	6	22					0	1
midpoint-outward	2	2	5	25	45.877544	1.872286	0.175567	0.074891	1.746612	0.364085
midpoint-outward	3	3	7	22	21.645688	0.869002	0.072869	0.0395	1.713163	0.368614
midpoint-outward	4	4	4	40	22.762586	0.915112	0.089004	0.022878	2.001882	0.334123
midpoint-outward	5	5	8	14	8.460824	0.338679	0.015374	0.024191	2.298688	0.325304
midpoint-outward	6	6	3	11	6.997089	0.281964	0.010758	0.025633	2.472065	0.325962
midpoint-outward	7	7	9	17	7.610988	0.303539	0.012445	0.017855	2.451333	0.329975
midpoint-outward	8	8	2	16	8.591107	0.349589	0.015894	0.021849	2.515023	0.327532
midpoint-outward	9	9	10	22	6.755352	0.269078	0.009446	0.012231	2.457435	0.336812
midpoint-outward	10	10	1	24	9.649012	0.385287	0.020606	0.016054	2.386607	0.345744
midpoint-outward	11	11	11	26	9.029313	0.366746	0.019105	0.014106	2.403084	0.346284
midpoint-asymmetric	1	1	6	22					0	1
midpoint-asymmetric	2	2	7	22	44.2232	1.808146	0.165543	0.082188	1.759821	0.362342
midpoint-asymmetric	3	3	5	25	27.261206	1.107527	0.108726	0.044301	1.713163	0.368614
midpoint-asymmetric	4	4	8	14	23.429174	0.949769	0.091071	0.067841	2.111947	0.323176
midpoint-asymmetric	5	5	4	40	28.551624	1.15062	0.142279	0.028765	2.298688	0.325304
midpoint-asymmetric	6	6	9	17	7.955578	0.323405	0.01427	0.019024	2.310683	0.330567
midpoint-asymmetric	7	7	3	11	5.750512	0.22869	0.007247	0.02079	2.451333	0.329975
midpoint-asymmetric	8	8	10	22	7.403871	0.289595	0.01197	0.013163	2.407953	0.33762
midpoint-asymmetric	9	9	2	16	7.679199	0.307794	0.012892	0.019237	2.457435	0.336812
midpoint-asymmetric	10	10	11	26	8.394474	0.341655	0.016206	0.013141	2.468924	0.338386
midpoint-asymmetric	11	11	1	24	8.793242	0.350194	0.017577	0.014591	2.403084	0.346284
